# “Destructive fishing” – a ubiquitously used but vague term? Usage and impacts across academic research, media, and policy

**DOI:** 10.1101/2021.05.07.443117

**Authors:** David F. Willer, Joshua I. Brian, Christina J. Derrick, Marcus Hicks, Alerick Pacay, Arlie H. McCarthy, Sophie Benbow, Holly Brooks, Carolina Hazin, Nibedita Mukherjee, Chris J McOwen, Jessica Walker, Daniel Steadman

## Abstract

The term “destructive fishing” appears in multiple international policy instruments intended to improve outcomes for marine biodiversity, coastal communities and sustainable fisheries. However, the meaning of “destructive fishing” is often vague, limiting effectiveness in policy. Therefore, in this study we systematically reviewed the use of “destructive fishing” in three record types: academic literature, media articles, and policy documents between 1976-2020. A more detailed analysis was performed on sub-sets of these records, considering the extent to which the term is characterised, geographic distribution of use, and specific impacts and practices associated with the term. We found that use of “destructive fishing” relative to the generic term ‘fisheries’ has increased since the 1990s. Records focused predominantly on fishing practices in South-eastern Asia, followed by Southern Asia and Europe. The term was characterised in detail in only 15% of records. Habitat damage and blast/poison fishing were the most associated ecological impacts and gear/practices, respectively. Bottom trawling and unspecified net fishing were regularly linked to destructive fishing. Importantly, the three record types use the term differently. Academic literature tends to specifically articulate the negative impacts, while media articles focus generally on associated gears/practices. Significant regional variation also exists in how the term is used and what phenomena it is applied to. This study provides evidence and recommendations to inform stakeholders in any future pursuit of a unified definition of “destructive fishing” to support more meaningful implementation of global sustainability goals.
