## Supplementary material for "“Destructive fishing” – a ubiquitously used but vague term? Usage and impacts across academic research, media, and policy": Table S1

### Sheet: Sheet1
	Percent of reports for each category	Trawls (not specified)	Bottom trawls	Drift gillnets	Set gillnets (anchored)	Gillnets (not specified)	Boat seines	Beach seine	Purse seines	Electric fishing	Hand implements	Dredges	Longlines	Push nets	Drive-in nets	Nets (not specified)	Fine-meshed nets	Fish Aggregating Devices	Lights	Poison fishing	Blast fishing	Coral harvesting	Ornamental fishing (reefs)
Academic	Asia	7	18	0	0	7	7	7	18	11	4	0	4	0	7	18	11	0	0	71	79	0	0
	Africa	0	13	0	0	13	13	25	0	0	25	0	0	13	0	0	0	0	0	38	88	0	0
	Oceania
	North America
	South America
	Europe
Media	Asia	14	13	0	1	1	3	0	4	1	0	2	1	1	1	14	7	3	5	11	18	1	0
	Africa	21	0	0	0	0	0	0	0	0	0	0	0	0	0	21	21	0	7	7	14	0	0
	Oceania	9	19	9	0	6	0	0	22	0	3	9	9	0	0	3	3	13	0	6	6	0	0
	North America	3	25	3	3	5	0	0	3	2	0	3	3	0	0	2	0	0	0	5	7	0	2
	South America
	Europe	6	31	2	3	6	0	0	4	3	0	9	7	0	0	4	1	4	1	10	13	1	0
Policy	Asia	2	13	4	4	2	4	0	4	11	0	0	0	6	6	11	2	2	2	25	28	4	8
	Africa	3	3	0	0	0	0	7	3	0	3	0	0	0	0	10	7	0	0	23	27	0	0
	Oceania	0	0	4	0	9	0	0	0	0	13	0	0	0	0	4	4	0	0	21	21	8	0
	North America	0	50	13	38	0	0	0	0	0	0	0	0	0	0	0	0	0	0	38	38	0	0
	South America	0	0	0	0	0	0	0	0	0	14	0	0	0	0	14	14	0	0	0	29	0	0
	Europe	0	10	0	0	0	0	0	0	10	10	0	0	0	0	0	0	0	0	10	10	10	0
