## Supplementary material for "“Destructive fishing” – a ubiquitously used but vague term? Usage and impacts across academic research, media, and policy": Table S2

### Sheet: Sheet1
	Percent of reports for each category	Habitat damage	Target Species decline	non-target species decline	Ecosystem complexity	non-specific marine / freshwater environ decline	Livelihoods	Culture	Health	Conflict	Human rights	Illegality	Economic loss - fisher	Economic loss - national	Economic benefits	Market changes
Academic	Asia	68	46	25	17	7	18	4	11	7	0	11	32	18	7	0
	Africa	50	50	25	38	38	25	13	13	13	13	13	38	13	25	0
	Oceania
	North America
	South America
	Europe
Media	Asia	27	37	18	5	27	26	3	5	20	5	33	14	9	0	3
	Africa	7	43	21	7	21	28	7	7	14	0	29	29	29	0	0
	Oceania	25	47	50	9	28	25	3	0	3	13	16	6	3	0	6
	North America	43	40	30	12	33	15	3	3	7	2	15	8	12	0	2
	South America
	Europe	36	39	39	12	32	15	1	1	16	6	21	6	13	0	7
Policy	Asia	40	17	7	2	4	4	0	0	4	0	0	0	0	2	0
	Africa	10	33	7	0	17	10	0	0	7	0	0	3	3	0	0
	Oceania	25	25	0	0	8	0	0	0	0	0	0	0	8	0	0
	North America	63	0	13	13	13	13	0	0	0	0	0	25	0	0	0
	South America	29	29	14	0	0	0	0	0	0	0	0	0	0	0	0
	Europe	10	0	0	0	0	0	0	0	0	0	0	0	0	0	0
